# Gradient-based parameter optimization to determine membrane ionic current composition of human induced pluripotent stem cell-derived cardiomyocytes

**DOI:** 10.1101/2022.05.16.492203

**Authors:** Hirohiko Kohjitani, Shigeya Koda, Yukiko Himeno, Takeru Makiyama, Yuta Yamamoto, Daisuke Yoshinaga, Yimin Wuriyanghai, Asami Kashiwa, Futoshi Toyoda, Yixin Zhang, Akira Amano, Akinori Noma, Takeshi Kimura

**Affiliations:** Department of Cardiovascular Medicine, Kyoto University Graduate School of Medicine, Kyoto, Japan; Graduate School of Life Sciences, Ritsumeikan University, Kusatsu, Japan; Department Pediatrics, Kyoto University Graduate School of Medicine, Kyoto, Japan; Department of Physiology, Shiga University of Medical Science, Otsu, Japan

**Keywords:** Parameter optimization method, hiPSC-CMs, Cardiac action potential, Mathematical model, Computer simulation

## Abstract

Premature cardiac myocytes derived from human-induced pluripotent stem cells (hiPSC-CMs) show heterogeneous action potentials (APs), most probably because of different expression patterns of membrane ionic currents. We aim to develop a method of determining expression patterns of functional channels in terms of the whole-cell ionic conductances (*G_x_*) using individual spontaneous AP configurations. However, it has been suggested that apparently identical AP configurations were obtained by different sets of ionic currents in a mathematical model of cardiac membrane excitation. If so, the inverse problem of *G_x_* estimation might not be solved. We computationally tested the feasibility of the gradient-based optimization method. For realistic examination, conventional ‘cell-specific models’ were prepared by superimposing the model output of AP on each experimental AP record by the conventional manual adjustment of *G_x_*s of the baseline model. Then, *G_x_*s of 4 ~ 6 major ionic currents of the ‘cell-specific models’ were randomized within a range of ±5 ~ 15% and were used as initial parameter sets for the gradient-based automatic *G_x_*s recovery by decreasing the mean square error (MSE) between the target and model output. When plotted all data points of MSE - *G_x_* relation during the optimization, we found that the randomized population of *G_x_*s progressively converged to the original value of the cell-specific model with decreasing MSE. To confirm the absence of any other local minimum in the global search space, we mapped the MSE by randomizing *G_x_*s over a range of 0.1 ~ 10 times the control. No additional local minimum of MSE was obvious in the whole parameter space besides the global minimum of MSE at the default model parameter.
