## Supplementary material for "Gradient-based parameter optimization to determine membrane ionic current composition of human induced pluripotent stem cell-derived cardiomyocytes": optimizing program: csvBPSQS.csv

time	Nai	BP1	BP2	BP3	BP4	BP5	BP6	Eval	CR2	PScycle	LogMIN	crf_NaK	crf_NCX	wholeCai
0.000000000000000E+000	6.108544924182068E+000	9.242752864743934E-001	9.845859100830676E-001	9.457966491187907E-001	1.027836283043882E+000	0.000000000000000E+000	0.000000000000000E+000	0.000000000000000E+000	0.000000000000000E+000	0.000000000000000E+000	1.500518060299206E-002	5.613079550496736E-001	2.594161556540044E+000	7.894976509939619E+001
