## Supplementary material for "Gradient-based parameter optimization to determine membrane ionic current composition of human induced pluripotent stem cell-derived cardiomyocytes": optimizing program: csvIxmag.csv

time	baseVshift	INaKmag	INCXmag	IbNSCmag	ICaTmag	Pstmag	Ihamag	IK1mag	IKrmag	IKurmag	SPM	IKsmag	IKtomag	INaLratio	orgVshiftNa	INamag	orgVshiftCaL	KLmag	ICaLmag	orgExtraVshift
9.000000000000000E+003	-3.000000000000000E+000	2.000000000000000E+000	2.000000000000000E+000	2.070809500000000E+001	1.000000000000000E+000	3.100000000000000E-001	1.460000000000000E+000	0.000000000000000E+000	2.052772000000000E+000	2.975881300000000E+001	5.000000000000000E+000	5.000000000000000E-001	0.000000000000000E+000	4.000000000000000E-002	5.400000000000000E+000	5.000000000000000E-002	-1.474000000000000E+000	5.200000000000000E-001	1.713434000000000E+000	-6.500000000000000E+000
