## Supplementary material for "Gradient-based parameter optimization to determine membrane ionic current composition of human induced pluripotent stem cell-derived cardiomyocytes": optimizing program: csvBPSQS.csv

time	Nai	BP1	BP2	BP3	BP4	BP5	BP6	Eval	CR2	PScycle	LogMIN	crf_NaK	crf_NCX	wholeCai
0.000000000000000E+000	6.094015042337406E+000	1.010207993774772E+000	1.030525144343509E+000	1.017435532304196E+000	9.879464905187239E-001	0.000000000000000E+000	0.000000000000000E+000	0.000000000000000E+000	0.000000000000000E+000	0.000000000000000E+000	1.639313440247726E+000	2.452452960141054E-001	1.395035993726356E+000	7.900557254440645E+001
1.000000000000000E+000	6.094059385345247E+000	1.000207993774772E+000	1.040525144343509E+000	1.007435532304196E+000	9.979464905187239E-001	0.000000000000000E+000	0.000000000000000E+000	0.000000000000000E+000	0.000000000000000E+000	0.000000000000000E+000	5.649325800033742E-001	2.439735793183341E-001	1.395942586284103E+000	7.899938478420296E+001
