## Supplementary material for "Gradient-based parameter optimization to determine membrane ionic current composition of human induced pluripotent stem cell-derived cardiomyocytes": optimizing program: csvIxmag.csv

time	baseVshift	INaKmag	INCXmag	IbNSCmag	ICaTmag	Pstmag	Ihamag	IK1mag	IKrmag	IKurmag	SPM	IKsmag	IKtomag	INaLratio	orgVshiftNa	INamag	orgVshiftCaL	KLmag	ICaLmag	orgExtraVshift
2.600100000000000E+004	-3.000000000000000E+000	2.000000000000000E+000	2.000000000000000E+000	1.039888000000000E+000	1.000000000000000E+000	9.950740000000000E-001	2.197180000000000E-001	3.109660000000000E-001	7.058090000000000E-001	1.445354900000000E+001	5.000000000000000E+000	5.442952000000000E+000	0.000000000000000E+000	4.000000000000000E-002	2.530000000000000E+000	3.316300000000000E-001	-3.000000000000000E+000	2.100000000000000E+000	5.782540000000001E-001	-6.500000000000000E+000
