## Supplementary material for "Gradient-based parameter optimization to determine membrane ionic current composition of human induced pluripotent stem cell-derived cardiomyocytes": optimizing program: csvIxsf.csv

time	crf_NaK	stdNai	crf_NCX	stdtotCai	VshiftNasf	VshiftCaLsf	IK1sf	IKrsf	IKssf	IKursf	IKtosf	INasf	ICaLsf	KLsf	ICaTsf	Ihasf	Istsf	IbNSCsf
2.600100000000000E+004	2.418603387368729E-001	6.100000000000000E+000	1.348376366924856E+000	7.900000000000000E+001	1.000000000000000E+000	1.000000000000000E+000	1.000000000000000E+000	1.000000000000000E+000	1.000000000000000E+000	1.000000000000000E+000	1.000000000000000E+000	1.000000000000000E+000	1.000000000000000E+000	1.000000000000000E+000	0.000000000000000E+000	1.000000000000000E+000	1.000000000000000E+000	1.000000000000000E+000
